# Y2H-SCORES: A statistical framework to infer protein-protein interactions from next-generation yeast-two-hybrid sequence data

**DOI:** 10.1101/2020.09.08.288365

**Authors:** Valeria Velásquez-Zapata, J. Mitch Elmore, Sagnik Banerjee, Karin S. Dorman, Roger P. Wise

## Abstract

Interactomes embody one of the most effective representations of cellular behavior by revealing function through protein associations. In order to build these models at the organism scale, high-throughput techniques are required to identify interacting pairs of proteins. Next-generation interaction screening (NGIS) protocols that combine yeast two-hybrid (Y2H) with deep sequencing are promising approaches to generate protein-protein interaction networks in any organism. However, challenges remain to mining reliable information from these screens and thus, limit its broader implementation. Here, we describe a statistical framework, designated Y2H-SCORES, for analyzing high-throughput Y2H screens that considers key aspects of experimental design, normalization, and controls. Three quantitative ranking scores were implemented to identify interacting partners, comprising: **1)** significant enrichment under selection for positive interactions, **2)** degree of interaction specificity among multi-bait comparisons, and **3)** selection of *in-frame* interactors. Using simulation and an empirical dataset, we provide a quantitative assessment to predict interacting partners under a wide range of experimental scenarios, facilitating independent confirmation by one-to-one bait-prey tests. Simulation of Y2H-NGIS identified conditions that maximize detection of true interactors, which can be achieved with protocols such as prey library normalization, maintenance of larger culture volumes and replication of experimental treatments. Y2H-SCORES can be implemented in different yeast-based interaction screenings, accelerating the biological interpretation of experimental results. Proof-of-concept was demonstrated by discovery and validation of a novel interaction between the barley powdery mildew effector, AVR_A13_, with the vesicle-mediated thylakoid membrane biogenesis protein, HvTHF1.

**Author Summary:** Organisms respond to their environment through networks of interacting proteins and other biomolecules. In order to investigate these interacting proteins, many *in vitro* and *in vivo* techniques have been used. Among these, yeast two-hybrid (Y2H) has been integrated with next generation sequencing (NGS) to approach protein-protein interactions on a genome-wide scale. The fusion of these two methods has been termed next-generation-interaction screening, abbreviated as Y2H-NGIS. However, the massive and diverse data sets resulting from this technology have presented unique challenges to analysis. To address these challenges, we optimized the computational and statistical evaluation of Y2H-NGIS to provide metrics to identify high-confidence interacting proteins under a variety of dataset scenarios. Our proposed framework can be extended to different yeast-based interaction settings, utilizing the general principles of enrichment, specificity, and *in-frame* prey selection to accurately assemble protein-protein interaction networks. Lastly, we showed how the pipeline works experimentally, by identifying and validating a novel interaction between the barley powdery mildew effector AVR_A13_ and the barley vesicle-mediated thylakoid membrane biogenesis protein, HvTHF1. Y2H-SCORES software is available at GitHub repository https://github.com/Wiselab2/Y2H-SCORES.
