## Supplementary material for "Y2H-SCORES: A statistical framework to infer protein-protein interactions from next-generation yeast-two-hybrid sequence data": S1 Table

### Sheet: cover
Y2H-SCORES: A statistical framework to infer protein-protein interactions from next-generation yeast-two-hybrid sequencing data
Valeria Velásquez-Zapata, J. Mitch Elmore, Sagnik Banerjee, Karin S. Dorman, Roger P. Wise
S1 Table. Wilcoxon signed-rank test for the pearson correlation of samples grouped by condition, for different normalization methods.
Column	Details
Condition	Non-selected (N) or Selected (S)
Method1	Method 1 used in the comparison
Method2	Method 2 used in the comparison
V	Statistic for the Wilcoxon signed-rank test
p.value	p-value associated with a two sided test
Conclusion	Conclusion from the test, Cor Method1> Cor Method2 (M1>M2), Cor Method1< Cor Method2 (M1<M2), Cor Method1= Cor Method2 (M1=M2)

### Sheet: S1 Table
S1 Table. Wilcoxon signed-rank test for the pearson correlation of samples grouped by condition, for different normalization methods.
Condition	Method1	Method2	V	p.value	Conclusion
N	Raw	Lib_size	20215	1.87969e-38	M1>M2
N	Raw	TPM	34287	1.12009e-17	M1>M2
N	Raw	RUV	122501	5.38122e-81	M1<M2
N	Raw	Med_Ratio	123256	5.70802e-83	M1<M2
N	Lib_size	TPM	57173	0.163077	M1=M2
N	Lib_size	RUV	122536	4.36403e-81	M1<M2
N	Lib_size	Med_Ratio	104034	3.1039e-40	M1<M2
N	TPM	RUV	122564	3.69025e-81	M1<M2
N	TPM	Med_Ratio	89416	3.29422e-18	M1<M2
N	RUV	Med_Ratio	759	5.51158e-81	M1>M2
S	Raw	Lib_size	20408	4.12693e-38	M1>M2
S	Raw	TPM	86991	1.99707e-15	M1<M2
S	Raw	RUV	13915	1.8158e-50	M1>M2
S	Raw	Med_Ratio	55410	0.0515553	M1=M2
S	Lib_size	TPM	94757	3.28261e-25	M1<M2
S	Lib_size	RUV	16328	1.14739e-45	M1>M2
S	Lib_size	Med_Ratio	102847	4.14374e-38	M1<M2
S	TPM	RUV	19635	1.73065e-39	M1>M2
S	TPM	Med_Ratio	36264	1.99203e-15	M1>M2
S	RUV	Med_Ratio	109341	1.8158e-50	M1<M2
