## Supplementary material for "Y2H-SCORES: A statistical framework to infer protein-protein interactions from next-generation yeast-two-hybrid sequence data": S4 Table

### Sheet: cover
Y2H-SCORES: A statistical framework to infer protein-protein interactions from next-generation yeast-two-hybrid sequencing data
Valeria Velásquez-Zapata, J. Mitch Elmore, Sagnik Banerjee, Karin S. Dorman, Roger P. Wise
S4 Table. Wilcoxon ranked-sum test for the top 5% ranked interactions using the Borda ensemble of the Y2H-SCORES under different normalization methods.
Column	Details
Score	Score tested: Enrichment, Specificity or In-frame
Method1	Method 1 used in the comparison
Method2	Method 2 used in the comparison
V	Statistic for the Wilcoxon signed-rank test (two sided)
p.value	p-value associated with the test (two sided)
Effect_size_VD	Vargha and Delaney effect size. Values close to 0 indicate M2>M1, valuer close to 1 indicate M1>M2

### Sheet: S4 Table
S4 Table. Wilcoxon ranked-sum test for the top 5% ranked interactions using the Borda ensemble of the Y2H-SCORES under different normalization methods.
Score	Method1	Method2	V	p.value	Effect_size_VD
Enrichment	Lib_size	TPM	710918	6.02069e-05	0.535091
Enrichment	Lib_size	RUV	951248	0.000417965	0.528817
Enrichment	Lib_size	Med_Ratio	727368	0	0.0758564
Enrichment	TPM	RUV	761633	0.396139	0.506819
Enrichment	TPM	Med_Ratio	398359	0	0.951609
Enrichment	RUV	Med_Ratio	476222	0	0.957273
Specificity	Lib_size	TPM	667634	0.834793	0.502512
Specificity	Lib_size	RUV	1116370	3.35881e-27	0.620611
Specificity	Lib_size	Med_Ratio	9116018	0	0.950699
Specificity	TPM	RUV	955681	1.96991e-24	0.381167
Specificity	TPM	Med_Ratio	7825160	0	0.0494384
Specificity	RUV	Med_Ratio	10099634	0	0.0938593
In-frame	Lib_size	TPM	683776	0.0362752	0.514663
In-frame	Lib_size	RUV	296323	4.91763e-227	0.164732
In-frame	Lib_size	Med_Ratio	3504546	1.51943e-68	0.365485
In-frame	TPM	RUV	225863	1.2215e-229	0.853747
In-frame	TPM	Med_Ratio	2870006	1.17208e-75	0.651366
In-frame	RUV	Med_Ratio	8.26881e+06	6.39225e-219	0.258121
