## Supplementary material for "Y2H-SCORES: A statistical framework to infer protein-protein interactions from next-generation yeast-two-hybrid sequence data": S2 Table

### Sheet: cover
Y2H-SCORES: A statistical framework to infer protein-protein interactions from next-generation yeast-two-hybrid sequencing data
Valeria Velásquez-Zapata, J. Mitch Elmore, Sagnik Banerjee, Karin S. Dorman, Roger P. Wise
S2 Table. Wilcoxon signed-rank test for CV densities of different normalization methods.
Column	Details
Bait	Bait ID in the experiment
Condition	Non-selected (N) or Selected (S)
Method1	Method 1 used in the comparison
Method2	Method 2 used in the comparison
V	Statistic for the Wilcoxon signed-rank test CV Method1> CV Method2
p.value	p-value associated with the test

### Sheet: S2 Table
S2 Table. Wilcoxon signed-rank test for CV densities of different normalization methods.
Bait	Condition	Method1	Method2	V	p.value
Q001S0001B0001	N	Raw	Lib_size	65439066	1
Q001S0001B0001	N	Raw	TPM	22351294	1
Q001S0001B0001	N	Raw	RUV	34732467	1
Q001S0001B0001	N	Raw	Med_Ratio	21869315	1
Q001S0001B0001	S	Raw	Lib_size	509986	8.56444e-172
Q001S0001B0001	S	Raw	TPM	192034	5.03938e-112
Q001S0001B0001	S	Raw	RUV	783374	1
Q001S0001B0001	S	Raw	Med_Ratio	2154169	1
Q001S0001B0002	N	Raw	Lib_size	50923614	0.996807
Q001S0001B0002	N	Raw	TPM	16426211	0.0267219
Q001S0001B0002	N	Raw	RUV	26472649	2.26396e-61
Q001S0001B0002	N	Raw	Med_Ratio	17922107	1
Q001S0001B0002	S	Raw	Lib_size	2.35499e+06	1
Q001S0001B0002	S	Raw	TPM	633028	1
Q001S0001B0002	S	Raw	RUV	672036	0.999998
Q001S0001B0002	S	Raw	Med_Ratio	2.46044e+06	1
Q001S0001B0003	N	Raw	Lib_size	48785155	0.0146991
Q001S0001B0003	N	Raw	TPM	14943144	1.20449e-17
Q001S0001B0003	N	Raw	RUV	2.1529e+07	8.60751e-190
Q001S0001B0003	N	Raw	Med_Ratio	14046940	1.54183e-06
Q001S0001B0003	S	Raw	Lib_size	236742	0.965246
Q001S0001B0003	S	Raw	TPM	40132.5	0.000237842
Q001S0001B0003	S	Raw	RUV	143121	1
Q001S0001B0003	S	Raw	Med_Ratio	355364	1
Q001S0001B0004	N	Raw	Lib_size	6.00089e+07	1
Q001S0001B0004	N	Raw	TPM	19715917	1
Q001S0001B0004	N	Raw	RUV	35651981	1
Q001S0001B0004	N	Raw	Med_Ratio	20781606	1
Q001S0001B0004	S	Raw	Lib_size	454175	1
Q001S0001B0004	S	Raw	TPM	212972	1
Q001S0001B0004	S	Raw	RUV	218301	1
Q001S0001B0004	S	Raw	Med_Ratio	471017	1
Q001S0002B0009	N	Raw	Lib_size	65874634	1
Q001S0002B0009	N	Raw	TPM	22831611	1
Q001S0002B0009	N	Raw	RUV	2.06534e+07	2.44441e-289
Q001S0002B0009	N	Raw	Med_Ratio	22959105	1
Q001S0002B0009	S	Raw	Lib_size	927892	1
Q001S0002B0009	S	Raw	TPM	41086	1
Q001S0002B0009	S	Raw	RUV	452892	1
Q001S0002B0009	S	Raw	Med_Ratio	975076	1
Q001S0002B0010	N	Raw	Lib_size	61394120	1
Q001S0002B0010	N	Raw	TPM	20640760	1
Q001S0002B0010	N	Raw	RUV	21180094	2.0405e-253
Q001S0002B0010	N	Raw	Med_Ratio	21230420	1
Q001S0002B0010	S	Raw	Lib_size	19542	0.999992
Q001S0002B0010	S	Raw	TPM	5003	0.614548
Q001S0002B0010	S	Raw	RUV	40644	1
Q001S0002B0010	S	Raw	Med_Ratio	76837	1
Q001S0002B0011	N	Raw	Lib_size	6.27625e+07	1
Q001S0002B0011	N	Raw	TPM	22133118	1
Q001S0002B0011	N	Raw	RUV	35566889	1
Q001S0002B0011	N	Raw	Med_Ratio	22210461	1
Q001S0002B0011	S	Raw	Lib_size	36230.5	0.99658
Q001S0002B0011	S	Raw	TPM	37898	0.999999
Q001S0002B0011	S	Raw	RUV	30933	1
Q001S0002B0011	S	Raw	Med_Ratio	46390.5	1
Q001S0002B0015	N	Raw	Lib_size	5.44449e+07	1
Q001S0002B0015	N	Raw	TPM	17509506	0.999538
Q001S0002B0015	N	Raw	RUV	25534721	2.23582e-113
Q001S0002B0015	N	Raw	Med_Ratio	19235516	1
Q001S0002B0015	S	Raw	Lib_size	12746	7.85912e-06
Q001S0002B0015	S	Raw	TPM	1133	4.05833e-08
Q001S0002B0015	S	Raw	RUV	20169	1
Q001S0002B0015	S	Raw	Med_Ratio	35322.5	1
Q001S0002B0016	N	Raw	Lib_size	60552408	1
Q001S0002B0016	N	Raw	TPM	19813049	1
Q001S0002B0016	N	Raw	RUV	2.73848e+07	8.78932e-62
Q001S0002B0016	N	Raw	Med_Ratio	20254370	1
Q001S0002B0016	S	Raw	Lib_size	15160	0.998168
Q001S0002B0016	S	Raw	TPM	2506	0.344364
Q001S0002B0016	S	Raw	RUV	24146.5	0.987666
Q001S0002B0016	S	Raw	Med_Ratio	55164	0.999953
Q001S0002B0012	N	Raw	Lib_size	48023242	0.150227
Q001S0002B0012	N	Raw	TPM	15217234	8.00647e-13
Q001S0002B0012	N	Raw	RUV	22629029	1.78788e-170
Q001S0002B0012	N	Raw	Med_Ratio	13600370	3.88582e-09
Q001S0002B0012	S	Raw	Lib_size	5671.5	0.0363599
Q001S0002B0012	S	Raw	TPM	931	4.3171e-05
Q001S0002B0012	S	Raw	RUV	15056	0.540237
Q001S0002B0012	S	Raw	Med_Ratio	37496	0.697245
Q001S0001B0012	N	Raw	Lib_size	5.75358e+07	1
Q001S0001B0012	N	Raw	TPM	17903930	1
Q001S0001B0012	N	Raw	RUV	3.39178e+07	1
Q001S0001B0012	N	Raw	Med_Ratio	18695941	1
Q001S0001B0012	S	Raw	Lib_size	8520	0.974391
Q001S0001B0012	S	Raw	TPM	1219	0.00873272
Q001S0001B0012	S	Raw	RUV	40995.5	1
Q001S0001B0012	S	Raw	Med_Ratio	86257	1
