## Supplementary material for "Y2H-SCORES: A statistical framework to infer protein-protein interactions from next-generation yeast-two-hybrid sequence data": S3 Table

### Sheet: cover
Y2H-SCORES: A statistical framework to infer protein-protein interactions from next-generation yeast-two-hybrid sequencing data
Valeria Velásquez-Zapata, J. Mitch Elmore, Sagnik Banerjee, Karin S. Dorman, Roger P. Wise
S3 Table. Y2H-NGIS simulation scenarios and performance of Y2H-SCORES
Column	Details
Scenario	Scenario number
# Preys	Number of preys in the simulaiton
# Replicates	Number of replicates in the simulation
# Baits	Number of baits in the simulation
Overdispersion	Overdispersion of true interactors in selected samples, sampled at random of from a high density (over 90th percentile)
Initial proportion of true interactors	Initial concentration of true interactors at the beginning of selection, sampled at random or set to the minimum observed in the samples
% Stickiness	Percentage of sticky preys in the library
Percentile strenght true interactors	Percentage of strenght of true interactors in the samples, expressed as the bottom percentile of the fitness parameter density
ROC AUC Enrichment	ROC AUC for the enrichment score
ROC AUC Specificity	ROC AUC for the specificity score
ROC AUC in-frame	ROC AUC for the in-frame score
PR AUC Enrichment	PR AUC for the enrichment score
PR AUC Specificity	PR AUC for the specificity score
PR AUC in-frame	PR AUC for the in-frame score

### Sheet: S3 Table
S3 Table. Y2H-NGIS simulation scenarios and performance of Y2H-SCORES
Scenario	# Preys	# Replicates	# Baits	Overdispersion	Initial proportion of true interactors	% Stickiness	Percentile strenght true interactors	ROC AUC Enrichment	ROC AUC Specificity	ROC AUC in-frame	PR AUC Enrichment	PR AUC Specificity	PR AUC in-frame
1	20000	3	5	Random	Random	0.05	0.999	0.98	1	0.99	0.477532	0.649391	0.485115
2	20000	3	5	Random	Random	0.001	0.999	0.98	1	0.99	0.471603	0.621663	0.545408
3	20000	3	5	Random	Random	0.005	0.999	0.99	1	0.99	0.498747	0.651697	0.464983
4	20000	3	5	Random	Random	0.1	0.999	0.98	1	0.98	0.474374	0.783902	0.363797
5	20000	3	5	Random	Random	0.001	0.995	0.94	0.98	0.96	0.15105	0.322449	0.280287
6	20000	3	5	Random	Random	0.001	0.99	0.84	0.94	0.94	0.0917343	0.150447	0.0941317
7	20000	3	5	Random	Random	0.001	0.95	0.77	0.95	0.93	0.0202132	0.0695597	0.054941
8	20000	3	5	High	Random	0.001	0.999	0.97	1	0.99	0.549605	0.651962	0.620148
9	20000	3	5	Random	Low	0.001	0.999	0.99	0.95	0.94	0.29484	0.167026	0.00523654
10	20000	3	5	High	Low	0.001	0.999	0.97	0.98	0.96	0.317917	0.249117	0.0460014
11	20000	5	5	Random	Random	0.001	0.999	0.99	1	0.98	0.613435	0.659027	0.529742
12	20000	5	5	Random	Low	0.001	0.999	0.99	0.98	0.93	0.332076	0.172041	0.0156042
13	20000	2	5	Random	Random	0.001	0.999	0.98	1	0.99	0.402926	0.553154	0.529395
14	20000	2	5	Random	Low	0.001	0.999	0.99	0.96	0.94	0.261863	0.188966	0.0169575
15	20000	3	10	Random	Random	0.001	0.999	0.97	1	0.99	0.430903	0.604861	0.634085
16	20000	3	2	Random	Random	0.001	0.999	0.95	1	0.98	0.649201	0.895282	0.774762
17	8000	3	5	Random	Random	0.001	0.999	1	1	1	0.681746	0.798799	0.689121
18	40000	3	5	Random	Random	0.001	0.999	0.97	0.99	1	0.505336	0.670302	0.764513
19	20000	5	5	High	Random	0.001	0.999	0.98	1	1	0.476614	0.545222	0.669782
20	20000	2	5	High	Random	0.001	0.999	0.96	0.99	0.99	0.535413	0.66784	0.671641
21	20000	2	5	Random	Random	0.05	0.999	0.95	0.99	0.99	0.340048	0.664969	0.4709
22	20000	5	5	Random	Random	0.05	0.999	0.98	1	0.99	0.538448	0.640387	0.585772
23	20000	3	10	Random	Random	0.05	0.999	0.97	1	0.99	0.452375	0.711922	0.48645
24	20000	3	2	Random	Random	0.05	0.999	0.95	0.97	0.98	0.354812	0.47032	0.437724
