## Supplementary material for "Y2H-SCORES: A statistical framework to infer protein-protein interactions from next-generation yeast-two-hybrid sequence data": S5 Table

### Sheet: cover
Y2H-SCORES: A statistical framework to infer protein-protein interactions from next-generation yeast-two-hybrid sequencing data
Valeria Velásquez-Zapata, J. Mitch Elmore, Sagnik Banerjee, Karin S. Dorman, Roger P. Wise
S5 Table. Quantiles of the specificity score for the top 100 interactions ranked using median-of-ratios normalization and unique or non-unique across other normalizations.
Column	Details
List	Type of list: unique or non-unique between median-of-ratios and other normalization methods
Method	Nomalization method
0	0% quantile
0.25	25% quantile
0.5	50% quantile
0.75	75% quantile
1	100% quantile

### Sheet: S5 Table
S5 Table. Quantiles of the specificity score for the top 100 interactions ranked using median-of-ratios normalization and unique or non-unique across other normalizations.
List	Method	0	0.25	0.5	0.75	1
Unique	Med_Ratio	0	0.0175752	0.0947022	0.487381	0.820887
	Lib_size	0	0.0713605	0.239622	0.419417	0.797988
	TPM	0	0	0	0.00884115	0.0289108
	RUV	0	0	0	0	0.110248
Non-unique	Med_Ratio	0.0322792	0.3349	0.785332	0.836257	0.899665
	Lib_size	0	0.73215	0.790004	0.867394	0.899608
	TPM	0	0	0	0	0.899005
	RUV	0	0	0.00783261	0.243514	0.899247
